# Decoding Tumour-Specific Rewiring and Synthetic Lethality Through Genome-Scale Metabolic Models

**DOI:** 10.64898/2026.08.21.746174

**Authors:** Maziya Ibrahim, Rutuja Bhoite, Karthik Raman, Meiyappan Lakshmanan

## Abstract

Cancer cells rapidly rewire their metabolism, from efficient energy production toward anabolic processes, to sustain uncontrolled growth. Decoding such metabolic shifts is essential for uncovering novel therapeutic targets. To map systems-level metabolic changes across cancer types, we built context-specific genome-scale metabolic models for eight tissues (lung, thyroid, stomach, prostate, liver, kidney, colon, and breast) using gene expression data from The Cancer Genome Atlas (TCGA). Applying constraint-based modelling, we then identified differentially regulated pathways through flux enrichment analysis, revealing tissue-specific rewiring: branched chain amino acid metabolism was suppressed in breast cancer; sphingolipid metabolism was downregulated in colon, kidney, and thyroid but upregulated in breast. We further propose a model-driven pipeline to identify and characterise metabolic vulnerabilities. We first identify synthetic lethal reactions in normal tissues and their corresponding single lethal counterparts in cancers, thereby enabling the identification of metabolic “collateral lethal” reaction pairs for each cancer. Model-predicted collateral lethal gene pairs, including *CMPK1–AK* in colon, *ALDOA–PGD* in prostate, and *SLC25A26–UQCRB* in liver models, were supported through computational validation using DepMap data on gene essentiality. Subsequently, we show how to interpret metabolic rewiring in cancer tissues while accounting for any collateral lethal pairs. In summary, our results establish a systemic framework for decoding metabolic rewiring and synthetic lethal vulnerabilities in cancer.

**Author Summary:** Cancer cells alter their metabolism to support rapid growth and survival, but these metabolic changes can differ substantially between cancer types. Understanding which metabolic changes are shared across cancers and which are tissue-specific is necessary for identifying selective therapeutic opportunities. Here, we use genome-scale metabolic models to investigate how metabolism changes between normal and tumour states across eight tissues. By integrating tissue-specific gene expression with metabolic models, we generated context-specific metabolic models that capture the metabolic capabilities of individual tumour and adjacent-normal tissues. We found that cancer-associated metabolic rewiring is predominantly tissue-specific, with distinct changes in metabolic pathways and reaction usage across cancer types. Importantly, no single metabolic reaction was essential across all cancer tissues, highlighting the limited potential of universal metabolic targets. We also implement a collateral lethality framework to identify metabolic dependencies that arise specifically in tumour models. Some of the predicted tissue-specific collateral-lethal gene pairs were corroborated by independent cancer-dependency data from the DepMap resource. Finally, we used these predicted dependencies to examine the metabolic rewiring associated with the transition from normal to tumour states. Together, our findings demonstrate how genome-scale metabolic modelling can connect cancer-associated metabolic rewiring to tissue-specific dependencies and generate testable hypotheses for selective cancer targeting.
