## Supplementary Table S2 for "Decoding Tumour-Specific Rewiring and Synthetic Lethality Through Genome-Scale Metabolic Models"

Input_Tissue	Gene_A	Gene_B	N_inactivated_CLs	N_CRISPR_essential	N_essential_expressed	Label
breast	ATP5F1A	SLC25A23	17	6	6	valid
breast	ATP5F1A	SLC25A25	11	5	5	valid
breast	ATP5F1A	SLC25A41	17	6	6	valid
breast	ATP5F1A	SLC8B1	16	8	8	valid
breast	ATP5F1B	SLC25A23	17	7	7	valid
breast	ATP5F1B	SLC25A25	11	6	6	valid
breast	ATP5F1B	SLC25A41	17	7	7	valid
breast	ATP5F1B	SLC8B1	16	10	10	valid
breast	ATP5F1C	SLC8B1	16	5	5	valid
breast	ATP5F1D	SLC8B1	16	8	8	valid
breast	ATP5MC1	SLC25A23	17	6	6	valid
breast	ATP5MC1	SLC25A25	11	4	4	valid
breast	ATP5MC1	SLC25A41	17	6	6	valid
breast	ATP5MC1	SLC8B1	16	8	8	valid
breast	ATP5MC2	SLC8B1	16	6	6	valid
breast	ATP5MF	SLC25A23	17	9	9	valid
breast	ATP5MF	SLC25A25	11	7	7	valid
breast	ATP5MF	SLC25A41	17	9	9	valid
breast	ATP5MF	SLC8B1	16	13	13	valid
breast	ATP5MG	SLC25A23	17	6	6	valid
breast	ATP5MG	SLC25A25	11	4	4	valid
breast	ATP5MG	SLC25A41	17	6	6	valid
breast	ATP5MG	SLC8B1	16	8	8	valid
breast	ATP5PB	SLC8B1	16	7	7	valid
breast	ATP5PO	SLC8B1	16	6	6	valid
breast	NSF	SLC25A23	17	9	7	valid
breast	NSF	SLC25A25	11	7	6	valid
breast	NSF	SLC25A41	17	9	7	valid
breast	NSF	SLC8B1	16	13	10	valid
colon	CMPK1	AK5	15	9	9	valid
colon	CMPK1	AK7	13	8	8	valid
colon	CMPK1	AK8	11	7	7	valid
liver	GOT2	CYC1	12	4	4	valid
liver	GOT2	UQCR10	22	7	7	valid
liver	GOT2	UQCR11	28	11	11	valid
liver	GOT2	UQCRB	10	4	4	valid
liver	GOT2	UQCRC2	19	8	8	valid
liver	GOT2	UQCRFS1	14	6	6	valid
liver	GOT2	UQCRH	22	7	7	valid
liver	SLC25A26	UQCRC2	19	6	6	valid
liver	SLC25A26	UQCRFS1	14	6	5	valid
prostate	ALDOA	G6PD	7	4	4	valid
prostate	ALDOA	PFKM	4	3	3	valid
prostate	ALDOA	PFKP	3	1	1	valid
prostate	ALDOA	PGD	3	1	1	valid
prostate	ALDOA	PGLS	4	2	2	valid
prostate	GPI	ALDOA	2	1	1	valid
prostate	GPI	PFKM	4	2	2	valid
prostate	GPI	PFKP	3	1	1	valid
prostate	PFKM	ALDOA	2	1	1	valid
prostate	PFKM	PFKP	3	1	1	valid
prostate	PFKM	PGD	3	1	1	valid
breast	ATP11B	SLC25A23	17	0	0	notvalid
breast	ATP11B	SLC25A25	11	0	0	notvalid
breast	ATP11B	SLC25A41	17	0	0	notvalid
breast	ATP11B	SLC8B1	16	0	0	notvalid
breast	ATP5F1C	SLC25A23	17	5	5	notvalid
breast	ATP5F1C	SLC25A25	11	3	3	notvalid
breast	ATP5F1C	SLC25A41	17	5	5	notvalid
breast	ATP5F1D	SLC25A23	17	5	5	notvalid
breast	ATP5F1D	SLC25A25	11	3	3	notvalid
breast	ATP5F1D	SLC25A41	17	5	5	notvalid
breast	ATP5F1E	SLC25A23	17	0	0	notvalid
breast	ATP5F1E	SLC25A25	11	0	0	notvalid
breast	ATP5F1E	SLC25A41	17	0	0	notvalid
breast	ATP5F1E	SLC8B1	16	0	0	notvalid
breast	ATP5MC2	SLC25A23	17	5	5	notvalid
breast	ATP5MC2	SLC25A25	11	2	2	notvalid
breast	ATP5MC2	SLC25A41	17	5	5	notvalid
breast	ATP5MC3	SLC25A23	17	0	0	notvalid
breast	ATP5MC3	SLC25A25	11	0	0	notvalid
breast	ATP5MC3	SLC25A41	17	0	0	notvalid
breast	ATP5MC3	SLC8B1	16	0	0	notvalid
breast	ATP5ME	SLC25A23	17	2	2	notvalid
breast	ATP5ME	SLC25A25	11	1	1	notvalid
breast	ATP5ME	SLC25A41	17	2	2	notvalid
breast	ATP5ME	SLC8B1	16	4	4	notvalid
breast	ATP5MGL	SLC25A23	17	1	0	notvalid
breast	ATP5MGL	SLC25A25	11	2	0	notvalid
breast	ATP5MGL	SLC25A41	17	1	0	notvalid
breast	ATP5MGL	SLC8B1	16	1	0	notvalid
breast	ATP5PB	SLC25A23	17	5	5	notvalid
breast	ATP5PB	SLC25A25	11	3	3	notvalid
breast	ATP5PB	SLC25A41	17	5	5	notvalid
breast	ATP5PD	SLC25A23	17	2	2	notvalid
breast	ATP5PD	SLC25A25	11	1	1	notvalid
breast	ATP5PD	SLC25A41	17	2	2	notvalid
breast	ATP5PD	SLC8B1	16	4	4	notvalid
breast	ATP5PF	SLC25A23	17	0	0	notvalid
breast	ATP5PF	SLC25A25	11	0	0	notvalid
breast	ATP5PF	SLC25A41	17	0	0	notvalid
breast	ATP5PF	SLC8B1	16	1	1	notvalid
breast	ATP5PO	SLC25A23	17	4	4	notvalid
breast	ATP5PO	SLC25A25	11	2	2	notvalid
breast	ATP5PO	SLC25A41	17	4	4	notvalid
breast	ATP6	SLC25A23	17	0	0	notvalid
breast	ATP6	SLC25A25	11	0	0	notvalid
breast	ATP6	SLC25A41	17	0	0	notvalid
breast	ATP6	SLC8B1	16	0	0	notvalid
breast	ATP8	SLC25A23	17	0	0	notvalid
breast	ATP8	SLC25A25	11	0	0	notvalid
breast	ATP8	SLC25A41	17	0	0	notvalid
breast	ATP8	SLC8B1	16	0	0	notvalid
breast	ATP9A	SLC25A23	17	0	0	notvalid
breast	ATP9A	SLC25A25	11	0	0	notvalid
breast	ATP9A	SLC25A41	17	0	0	notvalid
breast	ATP9A	SLC8B1	16	0	0	notvalid
breast	ATPAF1	SLC25A23	17	0	0	notvalid
breast	ATPAF1	SLC25A25	11	0	0	notvalid
breast	ATPAF1	SLC25A41	17	0	0	notvalid
breast	ATPAF1	SLC8B1	16	0	0	notvalid
breast	ATPAF2	SLC25A23	17	0	0	notvalid
breast	ATPAF2	SLC25A25	11	0	0	notvalid
breast	ATPAF2	SLC25A41	17	0	0	notvalid
breast	ATPAF2	SLC8B1	16	0	0	notvalid
breast	DMAC2L	SLC25A23	17	0	0	notvalid
breast	DMAC2L	SLC25A25	11	0	0	notvalid
breast	DMAC2L	SLC25A41	17	0	0	notvalid
breast	DMAC2L	SLC8B1	16	0	0	notvalid
colon	AK1	AK5	15	2	2	notvalid
colon	AK1	AK7	13	0	0	notvalid
colon	AK1	AK8	11	0	0	notvalid
colon	AK5	AK7	13	0	0	notvalid
colon	AK5	AK8	11	0	0	notvalid
colon	AK7	AK5	15	0	0	notvalid
colon	AK7	AK8	11	0	0	notvalid
colon	AK8	AK5	15	0	0	notvalid
colon	AK8	AK7	13	0	0	notvalid
colon	AK9	AK5	15	0	0	notvalid
colon	AK9	AK7	13	0	0	notvalid
colon	AK9	AK8	11	0	0	notvalid
colon	LOC390877	AK5	15	0	0	notvalid
colon	LOC390877	AK7	13	0	0	notvalid
colon	LOC390877	AK8	11	0	0	notvalid
liver	ACAT1	SLC29A1	16	0	0	notvalid
liver	CHKA	ATP10A	21	3	3	notvalid
liver	CHKA	ATP10B	18	1	1	notvalid
liver	CHKA	ATP10D	26	4	4	notvalid
liver	CHKA	ATP11A	21	3	3	notvalid
liver	CHKA	ATP11B	17	2	2	notvalid
liver	CHKA	ATP11C	33	5	5	notvalid
liver	CHKA	ATP8A1	25	3	3	notvalid
liver	CHKA	ATP8A2	27	5	5	notvalid
liver	CHKA	ATP8B1	30	5	5	notvalid
liver	CHKA	ATP8B2	10	0	0	notvalid
liver	CHKA	ATP8B3	28	6	6	notvalid
liver	CHKA	ATP8B4	20	2	2	notvalid
liver	CHKA	ATP9A	2	0	0	notvalid
liver	CHKA	ATP9B	29	4	4	notvalid
liver	CHKA	PISD	22	3	3	notvalid
liver	CHKA	TMEM30A	16	3	3	notvalid
liver	CHKA	TMEM30B	23	5	5	notvalid
liver	CHKB	ATP10A	21	0	0	notvalid
liver	CHKB	ATP10B	18	0	0	notvalid
liver	CHKB	ATP10D	26	0	0	notvalid
liver	CHKB	ATP11A	21	0	0	notvalid
liver	CHKB	ATP11B	17	0	0	notvalid
liver	CHKB	ATP11C	33	0	0	notvalid
liver	CHKB	ATP8A1	25	0	0	notvalid
liver	CHKB	ATP8A2	27	0	0	notvalid
liver	CHKB	ATP8B1	30	0	0	notvalid
liver	CHKB	ATP8B2	10	0	0	notvalid
liver	CHKB	ATP8B3	28	0	0	notvalid
liver	CHKB	ATP8B4	20	0	0	notvalid
liver	CHKB	ATP9A	2	0	0	notvalid
liver	CHKB	ATP9B	29	0	0	notvalid
liver	CHKB	PISD	22	0	0	notvalid
liver	CHKB	TMEM30A	16	0	0	notvalid
liver	CHKB	TMEM30B	23	0	0	notvalid
liver	COQ2	CYC1	12	3	0	notvalid
liver	COQ2	CYTB	0	0	0	notvalid
liver	COQ2	UQCC3	15	3	0	notvalid
liver	COQ2	UQCR10	22	5	1	notvalid
liver	COQ2	UQCR11	28	8	1	notvalid
liver	COQ2	UQCRB	10	2	0	notvalid
liver	COQ2	UQCRC1	27	6	1	notvalid
liver	COQ2	UQCRC2	19	9	1	notvalid
liver	COQ2	UQCRFS1	14	3	0	notvalid
liver	COQ2	UQCRH	22	6	1	notvalid
liver	COQ2	UQCRQ	18	5	1	notvalid
liver	COQ3	CYC1	12	0	0	notvalid
liver	COQ3	CYTB	0	0	0	notvalid
liver	COQ3	UQCC3	15	0	0	notvalid
liver	COQ3	UQCR10	22	0	0	notvalid
liver	COQ3	UQCR11	28	0	0	notvalid
liver	COQ3	UQCRB	10	0	0	notvalid
liver	COQ3	UQCRC1	27	0	0	notvalid
liver	COQ3	UQCRC2	19	0	0	notvalid
liver	COQ3	UQCRFS1	14	0	0	notvalid
liver	COQ3	UQCRH	22	0	0	notvalid
liver	COQ3	UQCRQ	18	0	0	notvalid
liver	COQ5	CYC1	12	1	1	notvalid
liver	COQ5	CYTB	0	0	0	notvalid
liver	COQ5	UQCC3	15	1	1	notvalid
liver	COQ5	UQCR10	22	2	2	notvalid
liver	COQ5	UQCR11	28	3	3	notvalid
liver	COQ5	UQCRB	10	1	1	notvalid
liver	COQ5	UQCRC1	27	2	2	notvalid
liver	COQ5	UQCRC2	19	2	2	notvalid
liver	COQ5	UQCRFS1	14	2	2	notvalid
liver	COQ5	UQCRH	22	2	2	notvalid
liver	COQ5	UQCRQ	18	1	1	notvalid
liver	COQ6	CYC1	12	0	0	notvalid
liver	COQ6	CYTB	0	0	0	notvalid
liver	COQ6	UQCC3	15	0	0	notvalid
liver	COQ6	UQCR10	22	0	0	notvalid
liver	COQ6	UQCR11	28	0	0	notvalid
liver	COQ6	UQCRB	10	0	0	notvalid
liver	COQ6	UQCRC1	27	0	0	notvalid
liver	COQ6	UQCRC2	19	0	0	notvalid
liver	COQ6	UQCRFS1	14	0	0	notvalid
liver	COQ6	UQCRH	22	0	0	notvalid
liver	COQ6	UQCRQ	18	0	0	notvalid
liver	COQ7	CYC1	12	0	0	notvalid
liver	COQ7	CYTB	0	0	0	notvalid
liver	COQ7	UQCC3	15	0	0	notvalid
liver	COQ7	UQCR10	22	1	0	notvalid
liver	COQ7	UQCR11	28	1	0	notvalid
liver	COQ7	UQCRB	10	0	0	notvalid
liver	COQ7	UQCRC1	27	1	0	notvalid
liver	COQ7	UQCRC2	19	0	0	notvalid
liver	COQ7	UQCRFS1	14	1	0	notvalid
liver	COQ7	UQCRH	22	1	0	notvalid
liver	COQ7	UQCRQ	18	1	0	notvalid
liver	GOT2	CYTB	0	0	0	notvalid
liver	GOT2	UQCC3	15	4	4	notvalid
liver	GOT2	UQCRC1	27	7	7	notvalid
liver	GOT2	UQCRQ	18	5	5	notvalid
liver	HADHA	SLC29A1	16	0	0	notvalid
liver	HADHB	SLC29A1	16	0	0	notvalid
liver	PDSS1	CYC1	12	1	0	notvalid
liver	PDSS1	CYTB	0	0	0	notvalid
liver	PDSS1	UQCC3	15	1	0	notvalid
liver	PDSS1	UQCR10	22	0	0	notvalid
liver	PDSS1	UQCR11	28	0	0	notvalid
liver	PDSS1	UQCRB	10	0	0	notvalid
liver	PDSS1	UQCRC1	27	1	0	notvalid
liver	PDSS1	UQCRC2	19	1	0	notvalid
liver	PDSS1	UQCRFS1	14	0	0	notvalid
liver	PDSS1	UQCRH	22	1	0	notvalid
liver	PDSS1	UQCRQ	18	1	0	notvalid
liver	PDSS2	CYC1	12	0	0	notvalid
liver	PDSS2	CYTB	0	0	0	notvalid
liver	PDSS2	UQCC3	15	0	0	notvalid
liver	PDSS2	UQCR10	22	0	0	notvalid
liver	PDSS2	UQCR11	28	0	0	notvalid
liver	PDSS2	UQCRB	10	0	0	notvalid
liver	PDSS2	UQCRC1	27	0	0	notvalid
liver	PDSS2	UQCRC2	19	0	0	notvalid
liver	PDSS2	UQCRFS1	14	0	0	notvalid
liver	PDSS2	UQCRH	22	0	0	notvalid
liver	PDSS2	UQCRQ	18	0	0	notvalid
liver	SLC22A2	ATP10A	21	0	0	notvalid
liver	SLC22A2	ATP10B	18	0	0	notvalid
liver	SLC22A2	ATP10D	26	0	0	notvalid
liver	SLC22A2	ATP11A	21	0	0	notvalid
liver	SLC22A2	ATP11B	17	0	0	notvalid
liver	SLC22A2	ATP11C	33	0	0	notvalid
liver	SLC22A2	ATP8A1	25	0	0	notvalid
liver	SLC22A2	ATP8A2	27	0	0	notvalid
liver	SLC22A2	ATP8B1	30	0	0	notvalid
liver	SLC22A2	ATP8B2	10	0	0	notvalid
liver	SLC22A2	ATP8B3	28	0	0	notvalid
liver	SLC22A2	ATP8B4	20	0	0	notvalid
liver	SLC22A2	ATP9A	2	0	0	notvalid
liver	SLC22A2	ATP9B	29	0	0	notvalid
liver	SLC22A2	PISD	22	0	0	notvalid
liver	SLC22A2	TMEM30A	16	0	0	notvalid
liver	SLC22A2	TMEM30B	23	0	0	notvalid
liver	SLC22A4	ATP10A	21	0	0	notvalid
liver	SLC22A4	ATP10B	18	0	0	notvalid
liver	SLC22A4	ATP10D	26	0	0	notvalid
liver	SLC22A4	ATP11A	21	0	0	notvalid
liver	SLC22A4	ATP11B	17	0	0	notvalid
liver	SLC22A4	ATP11C	33	0	0	notvalid
liver	SLC22A4	ATP8A1	25	0	0	notvalid
liver	SLC22A4	ATP8A2	27	0	0	notvalid
liver	SLC22A4	ATP8B1	30	0	0	notvalid
liver	SLC22A4	ATP8B2	10	0	0	notvalid
liver	SLC22A4	ATP8B3	28	0	0	notvalid
liver	SLC22A4	ATP8B4	20	0	0	notvalid
liver	SLC22A4	ATP9A	2	0	0	notvalid
liver	SLC22A4	ATP9B	29	0	0	notvalid
liver	SLC22A4	PISD	22	0	0	notvalid
liver	SLC22A4	TMEM30A	16	0	0	notvalid
liver	SLC22A4	TMEM30B	23	0	0	notvalid
liver	SLC22A5	ATP10A	21	0	0	notvalid
liver	SLC22A5	ATP10B	18	0	0	notvalid
liver	SLC22A5	ATP10D	26	0	0	notvalid
liver	SLC22A5	ATP11A	21	0	0	notvalid
liver	SLC22A5	ATP11B	17	0	0	notvalid
liver	SLC22A5	ATP11C	33	0	0	notvalid
liver	SLC22A5	ATP8A1	25	0	0	notvalid
liver	SLC22A5	ATP8A2	27	0	0	notvalid
liver	SLC22A5	ATP8B1	30	0	0	notvalid
liver	SLC22A5	ATP8B2	10	0	0	notvalid
liver	SLC22A5	ATP8B3	28	0	0	notvalid
liver	SLC22A5	ATP8B4	20	0	0	notvalid
liver	SLC22A5	ATP9A	2	0	0	notvalid
liver	SLC22A5	ATP9B	29	0	0	notvalid
liver	SLC22A5	PISD	22	0	0	notvalid
liver	SLC22A5	TMEM30A	16	0	0	notvalid
liver	SLC22A5	TMEM30B	23	0	0	notvalid
liver	SLC25A26	CYC1	12	2	1	notvalid
liver	SLC25A26	CYTB	0	0	0	notvalid
liver	SLC25A26	UQCC3	15	2	1	notvalid
liver	SLC25A26	UQCR10	22	5	4	notvalid
liver	SLC25A26	UQCR11	28	9	7	notvalid
liver	SLC25A26	UQCRB	10	2	1	notvalid
liver	SLC25A26	UQCRC1	27	6	4	notvalid
liver	SLC25A26	UQCRH	22	5	4	notvalid
liver	SLC25A26	UQCRQ	18	3	3	notvalid
liver	SLC44A2	ATP10A	21	0	0	notvalid
liver	SLC44A2	ATP10B	18	0	0	notvalid
liver	SLC44A2	ATP10D	26	0	0	notvalid
liver	SLC44A2	ATP11A	21	0	0	notvalid
liver	SLC44A2	ATP11B	17	0	0	notvalid
liver	SLC44A2	ATP11C	33	0	0	notvalid
liver	SLC44A2	ATP8A1	25	0	0	notvalid
liver	SLC44A2	ATP8A2	27	0	0	notvalid
liver	SLC44A2	ATP8B1	30	0	0	notvalid
liver	SLC44A2	ATP8B2	10	0	0	notvalid
liver	SLC44A2	ATP8B3	28	0	0	notvalid
liver	SLC44A2	ATP8B4	20	0	0	notvalid
liver	SLC44A2	ATP9A	2	0	0	notvalid
liver	SLC44A2	ATP9B	29	0	0	notvalid
liver	SLC44A2	PISD	22	0	0	notvalid
liver	SLC44A2	TMEM30A	16	0	0	notvalid
liver	SLC44A2	TMEM30B	23	0	0	notvalid
liver	SLC44A3	ATP10A	21	0	0	notvalid
liver	SLC44A3	ATP10B	18	0	0	notvalid
liver	SLC44A3	ATP10D	26	0	0	notvalid
liver	SLC44A3	ATP11A	21	0	0	notvalid
liver	SLC44A3	ATP11B	17	0	0	notvalid
liver	SLC44A3	ATP11C	33	0	0	notvalid
liver	SLC44A3	ATP8A1	25	0	0	notvalid
liver	SLC44A3	ATP8A2	27	0	0	notvalid
liver	SLC44A3	ATP8B1	30	0	0	notvalid
liver	SLC44A3	ATP8B2	10	0	0	notvalid
liver	SLC44A3	ATP8B3	28	0	0	notvalid
liver	SLC44A3	ATP8B4	20	0	0	notvalid
liver	SLC44A3	ATP9A	2	0	0	notvalid
liver	SLC44A3	ATP9B	29	0	0	notvalid
liver	SLC44A3	PISD	22	0	0	notvalid
liver	SLC44A3	TMEM30A	16	0	0	notvalid
liver	SLC44A3	TMEM30B	23	0	0	notvalid
liver	SLC44A4	ATP10A	21	0	0	notvalid
liver	SLC44A4	ATP10B	18	0	0	notvalid
liver	SLC44A4	ATP10D	26	0	0	notvalid
liver	SLC44A4	ATP11A	21	0	0	notvalid
liver	SLC44A4	ATP11B	17	0	0	notvalid
liver	SLC44A4	ATP11C	33	0	0	notvalid
liver	SLC44A4	ATP8A1	25	0	0	notvalid
liver	SLC44A4	ATP8A2	27	0	0	notvalid
liver	SLC44A4	ATP8B1	30	0	0	notvalid
liver	SLC44A4	ATP8B2	10	0	0	notvalid
liver	SLC44A4	ATP8B3	28	0	0	notvalid
liver	SLC44A4	ATP8B4	20	0	0	notvalid
liver	SLC44A4	ATP9A	2	0	0	notvalid
liver	SLC44A4	ATP9B	29	0	0	notvalid
liver	SLC44A4	PISD	22	0	0	notvalid
liver	SLC44A4	TMEM30A	16	0	0	notvalid
liver	SLC44A4	TMEM30B	23	0	0	notvalid
liver	SLC44A5	ATP10A	21	0	0	notvalid
liver	SLC44A5	ATP10B	18	0	0	notvalid
liver	SLC44A5	ATP10D	26	0	0	notvalid
liver	SLC44A5	ATP11A	21	0	0	notvalid
liver	SLC44A5	ATP11B	17	0	0	notvalid
liver	SLC44A5	ATP11C	33	0	0	notvalid
liver	SLC44A5	ATP8A1	25	0	0	notvalid
liver	SLC44A5	ATP8A2	27	0	0	notvalid
liver	SLC44A5	ATP8B1	30	0	0	notvalid
liver	SLC44A5	ATP8B2	10	0	0	notvalid
liver	SLC44A5	ATP8B3	28	0	0	notvalid
liver	SLC44A5	ATP8B4	20	0	0	notvalid
liver	SLC44A5	ATP9A	2	0	0	notvalid
liver	SLC44A5	ATP9B	29	0	0	notvalid
liver	SLC44A5	PISD	22	0	0	notvalid
liver	SLC44A5	TMEM30A	16	0	0	notvalid
liver	SLC44A5	TMEM30B	23	0	0	notvalid
liver	TAT	CYC1	12	0	0	notvalid
liver	TAT	CYTB	0	0	0	notvalid
liver	TAT	UQCC3	15	0	0	notvalid
liver	TAT	UQCR10	22	0	0	notvalid
liver	TAT	UQCR11	28	0	0	notvalid
liver	TAT	UQCRB	10	0	0	notvalid
liver	TAT	UQCRC1	27	0	0	notvalid
liver	TAT	UQCRC2	19	0	0	notvalid
liver	TAT	UQCRFS1	14	0	0	notvalid
liver	TAT	UQCRH	22	0	0	notvalid
liver	TAT	UQCRQ	18	0	0	notvalid
prostate	ALDOA	ALDOB	1	0	0	notvalid
prostate	ALDOA	ALDOC	2	0	0	notvalid
prostate	ALDOA	PFKL	1	0	0	notvalid
prostate	ALDOB	ALDOA	2	0	0	notvalid
prostate	ALDOB	ALDOC	2	0	0	notvalid
prostate	ALDOB	G6PD	7	0	0	notvalid
prostate	ALDOB	PFKL	1	0	0	notvalid
prostate	ALDOB	PFKM	4	0	0	notvalid
prostate	ALDOB	PFKP	3	0	0	notvalid
prostate	ALDOB	PGD	3	0	0	notvalid
prostate	ALDOB	PGLS	4	0	0	notvalid
prostate	ALDOC	ALDOA	2	0	0	notvalid
prostate	ALDOC	ALDOB	1	0	0	notvalid
prostate	ALDOC	G6PD	7	0	0	notvalid
prostate	ALDOC	PFKL	1	0	0	notvalid
prostate	ALDOC	PFKM	4	0	0	notvalid
prostate	ALDOC	PFKP	3	0	0	notvalid
prostate	ALDOC	PGD	3	0	0	notvalid
prostate	ALDOC	PGLS	4	0	0	notvalid
prostate	GPI	ALDOB	1	0	0	notvalid
prostate	GPI	ALDOC	2	0	0	notvalid
prostate	GPI	PFKL	1	0	0	notvalid
prostate	PFKL	ALDOA	2	0	0	notvalid
prostate	PFKL	ALDOB	1	0	0	notvalid
prostate	PFKL	ALDOC	2	0	0	notvalid
prostate	PFKL	G6PD	7	0	0	notvalid
prostate	PFKL	PFKM	4	0	0	notvalid
prostate	PFKL	PFKP	3	0	0	notvalid
prostate	PFKL	PGD	3	0	0	notvalid
prostate	PFKL	PGLS	4	0	0	notvalid
prostate	PFKM	ALDOB	1	0	0	notvalid
prostate	PFKM	ALDOC	2	0	0	notvalid
prostate	PFKM	G6PD	7	1	1	notvalid
prostate	PFKM	PFKL	1	0	0	notvalid
prostate	PFKM	PGLS	4	1	1	notvalid
prostate	PFKP	ALDOA	2	0	0	notvalid
prostate	PFKP	ALDOB	1	0	0	notvalid
prostate	PFKP	ALDOC	2	0	0	notvalid
prostate	PFKP	G6PD	7	0	0	notvalid
prostate	PFKP	PFKL	1	0	0	notvalid
prostate	PFKP	PFKM	4	0	0	notvalid
prostate	PFKP	PGD	3	0	0	notvalid
prostate	PFKP	PGLS	4	0	0	notvalid
prostate	SLC38A1	SLC38A4	4	0	0	notvalid
prostate	SLC38A10	SLC38A4	4	0	0	notvalid
prostate	SLC38A2	SLC38A4	4	0	0	notvalid
prostate	SLC38A7	SLC38A4	4	0	0	notvalid
prostate	SLC38A8	SLC38A4	4	0	0	notvalid
prostate	SLC6A14	SLC38A4	4	0	0	notvalid
prostate	SLC6A14	SLC3A2	2	0	0	notvalid
prostate	SLC6A14	SLC43A1	2	0	0	notvalid
prostate	SLC6A14	SLC43A2	2	0	0	notvalid
prostate	SLC6A14	SLC7A8	1	0	0	notvalid
prostate	SLC6A15	SLC38A4	4	0	0	notvalid
prostate	SLC6A15	SLC3A2	2	0	0	notvalid
prostate	SLC6A15	SLC43A1	2	0	0	notvalid
prostate	SLC6A15	SLC43A2	2	0	0	notvalid
prostate	SLC6A15	SLC7A8	1	0	0	notvalid
prostate	SLC6A16	SLC38A4	4	0	0	notvalid
prostate	SLC6A16	SLC3A2	2	0	0	notvalid
prostate	SLC6A16	SLC43A1	2	0	0	notvalid
prostate	SLC6A16	SLC43A2	2	0	0	notvalid
prostate	SLC6A16	SLC7A8	1	0	0	notvalid
prostate	SLC6A17	SLC38A4	4	0	0	notvalid
prostate	SLC6A17	SLC3A2	2	0	0	notvalid
prostate	SLC6A17	SLC43A1	2	0	0	notvalid
prostate	SLC6A17	SLC43A2	2	0	0	notvalid
prostate	SLC6A17	SLC7A8	1	0	0	notvalid
prostate	SLC6A18	SLC38A4	4	0	0	notvalid
prostate	SLC6A18	SLC3A2	2	0	0	notvalid
prostate	SLC6A18	SLC43A1	2	0	0	notvalid
prostate	SLC6A18	SLC43A2	2	0	0	notvalid
prostate	SLC6A18	SLC7A8	1	0	0	notvalid
prostate	SLC6A19	SLC38A4	4	0	0	notvalid
prostate	SLC6A19	SLC3A2	2	0	0	notvalid
prostate	SLC6A19	SLC43A1	2	0	0	notvalid
prostate	SLC6A19	SLC43A2	2	0	0	notvalid
prostate	SLC6A19	SLC7A8	1	0	0	notvalid
