## Supplementary Table S3 for "Decoding Tumour-Specific Rewiring and Synthetic Lethality Through Genome-Scale Metabolic Models"

Tissue	geneA	geneB
breast	ATP5F1A,ATP5F1B,ATP5F1C,ATP5F1D,ATP6,ATP5PB,ATP5MC2,ATP5MC1,ATP5MC3,ATP5PD,ATP5ME,ATP5MF,ATP5MG,ATP5PF,ATP8,ATPAF1,ATPAF2,DMAC2L,ATP5PO,ATP5F1E,ATP5MGL,ATP11B,ATP9A,NSF	SLC25A23,SLC25A25,SLC25A41
breast	ATP5F1A,ATP5F1B,ATP5F1C,ATP5F1D,ATP6,ATP5PB,ATP5MC2,ATP5MC1,ATP5MC3,ATP5PD,ATP5ME,ATP5MF,ATP5MG,ATP5PF,ATP8,ATPAF1,ATPAF2,DMAC2L,ATP5PO,ATP5F1E,ATP5MGL,ATP11B,ATP9A,NSF	SLC8B1
colon	CMPK1,AK1,AK5,AK7,AK8,AK9,LOC390877	AK5,AK7,AK8
prostate	ALDOA,ALDOC,ALDOB	ALDOA,ALDOB,ALDOC
prostate	ALDOA,ALDOC,ALDOB	G6PD
prostate	ALDOA,ALDOC,ALDOB	PFKP,PFKL,PFKM
prostate	ALDOA,ALDOC,ALDOB	PGD
prostate	ALDOA,ALDOC,ALDOB	PGLS
prostate	GPI	ALDOA,ALDOB,ALDOC
prostate	GPI	PFKP,PFKL,PFKM
prostate	PFKP,PFKL,PFKM	ALDOA,ALDOB,ALDOC
prostate	PFKP,PFKL,PFKM	G6PD
prostate	PFKP,PFKL,PFKM	PFKP,PFKL,PFKM
prostate	PFKP,PFKL,PFKM	PGD
prostate	PFKP,PFKL,PFKM	PGLS
prostate	SLC38A1,SLC38A2,SLC38A4,SLC6A14,SLC6A15,SLC6A17,SLC6A18,SLC6A19,SLC38A7,SLC38A10,SLC6A16,SLC38A8	SLC38A4
prostate	SLC6A14,SLC6A15,SLC6A17,SLC6A18,SLC6A19,SLC6A16	SLC43A1,SLC43A2
prostate	SLC6A14,SLC6A15,SLC6A17,SLC6A18,SLC6A19,SLC6A16	SLC7A8,SLC3A2
thyroid	ELOVL1,ELOVL7,ELOVL3,ELOVL4	ELOVL6,ELOVL5
thyroid	ELOVL1,ELOVL7,ELOVL3,ELOVL4	GPD2
thyroid	ELOVL1,ELOVL7,ELOVL3,ELOVL4	HACD3,HACD2,HACD1,HACD4
thyroid	ELOVL1,ELOVL7,ELOVL3,ELOVL4	HSD17B2,HSD17B12
thyroid	ELOVL1,ELOVL7,ELOVL3,ELOVL4	SCD5,SCD
thyroid	ELOVL1,ELOVL7,ELOVL3,ELOVL4	TECR,TECRL
thyroid	HACD3,HACD2,HACD1,HACD4	ELOVL6,ELOVL5
thyroid	HACD3,HACD2,HACD1,HACD4	GPD2
thyroid	HACD3,HACD2,HACD1,HACD4	HACD3,HACD2,HACD1,HACD4
thyroid	HACD3,HACD2,HACD1,HACD4	HSD17B2,HSD17B12
thyroid	HACD3,HACD2,HACD1,HACD4	SCD5,SCD
thyroid	HACD3,HACD2,HACD1,HACD4	TECR,TECRL
thyroid	HSD17B2,HSD17B12	ELOVL6,ELOVL5
thyroid	HSD17B2,HSD17B12	GPD2
thyroid	HSD17B2,HSD17B12	HACD3,HACD2,HACD1,HACD4
thyroid	HSD17B2,HSD17B12	HSD17B2,HSD17B12
thyroid	HSD17B2,HSD17B12	SCD5,SCD
thyroid	HSD17B2,HSD17B12	TECR,TECRL
thyroid	TECR,TECRL	ELOVL6,ELOVL5
thyroid	TECR,TECRL	GPD2
thyroid	TECR,TECRL	HACD3,HACD2,HACD1,HACD4
thyroid	TECR,TECRL	HSD17B2,HSD17B12
thyroid	TECR,TECRL	SCD5,SCD
thyroid	TECR,TECRL	TECR,TECRL
liver	CHKB,CHKA	ATP8A1,ATP8A2,ATP8B1,ATP8B2,ATP8B3,ATP8B4,ATP9A,ATP9B,ATP10A,ATP10B,ATP10D,ATP11A,ATP11B,ATP11C,TMEM30A,TMEM30B
liver	CHKB,CHKA	PISD
liver	COQ2	UQCRC2,UQCRFS1,UQCRB,UQCRQ,CYC1,UQCRC1,UQCR11,UQCRH,UQCR10,CYTB,UQCC3
liver	COQ3	UQCRC2,UQCRFS1,UQCRB,UQCRQ,CYC1,UQCRC1,UQCR11,UQCRH,UQCR10,CYTB,UQCC3
liver	COQ5	UQCRC2,UQCRFS1,UQCRB,UQCRQ,CYC1,UQCRC1,UQCR11,UQCRH,UQCR10,CYTB,UQCC3
liver	COQ6	UQCRC2,UQCRFS1,UQCRB,UQCRQ,CYC1,UQCRC1,UQCR11,UQCRH,UQCR10,CYTB,UQCC3
liver	COQ7	UQCRC2,UQCRFS1,UQCRB,UQCRQ,CYC1,UQCRC1,UQCR11,UQCRH,UQCR10,CYTB,UQCC3
liver	HADHA,HADHB,ACAT1	SLC29A1
liver	PDSS1,PDSS2	UQCRC2,UQCRFS1,UQCRB,UQCRQ,CYC1,UQCRC1,UQCR11,UQCRH,UQCR10,CYTB,UQCC3
liver	SLC22A2,SLC22A5,SLC22A4,SLC44A2,SLC44A4,SLC44A5,SLC44A3	ATP8A1,ATP8A2,ATP8B1,ATP8B2,ATP8B3,ATP8B4,ATP9A,ATP9B,ATP10A,ATP10B,ATP10D,ATP11A,ATP11B,ATP11C,TMEM30A,TMEM30B
liver	SLC22A2,SLC22A5,SLC22A4,SLC44A2,SLC44A4,SLC44A5,SLC44A3	PISD
liver	SLC25A26	UQCRC2,UQCRFS1,UQCRB,UQCRQ,CYC1,UQCRC1,UQCR11,UQCRH,UQCR10,CYTB,UQCC3
liver	TAT,GOT2	UQCRC2,UQCRFS1,UQCRB,UQCRQ,CYC1,UQCRC1,UQCR11,UQCRH,UQCR10,CYTB,UQCC3
